# The effect of pre-analytical and physiological variables on cell-free DNA fragmentation

**DOI:** 10.1101/2021.09.17.460828

**Authors:** Ymke van der Pol, Norbert Moldovan, Sandra Verkuijlen, Jip Ramaker, Dries Boers, Wendy Onstenk, Johan de Rooij, Idris Bahce, D. Michiel Pegtel, Florent Mouliere

## Abstract

Assays that account for the biological properties and fragmentation of cell-free DNA (cfDNA) can improve the performance of liquid biopsy. However, pre-analytic and physiological differences between individuals on fragmentomic analysis are poorly defined.

We analyzed the impact of collection tube, plasma processing time and physiology on the size distribution of cfDNA, their genome-wide representation and sequence diversity at the cfDNA fragment-ends using shallow Whole Genome Sequencing.

We observed that using different stabilizing collection tubes, or processing times does not affect the cfDNA fragment sizes, but can impact the genome-wide fragmentation patterns and fragment-end sequences of cfDNA. In addition, beyond differences depending on the gender, the physiological conditions tested between 63 individuals (age, body mass index, use of medication and chronic conditions) minimally influenced the outcome of fragmentomic methods.

Our results highlight that fragmentomic approaches have potential for implementation in the clinic, pending clear traceability of analytical and physiological factors.
