## Supplementary Table 1 for "The effect of pre-analytical and physiological variables on cell-free DNA fragmentation"

### Sheet: Sheet1
Supplementary Table 1: samples characteristics for the analysis of pre-analytical variables.
sample_id	patient_id	tube_type	type	clinical_center	DNA_isolation	library_prep	P100_150bp	TF_ichorCNA
LP0025_03	AMC_HDD_014	edta	healthy	A	QIAsymphony Circulating DNA Kit	ThruPLEX Plasma-seq Kit	0.145188116907656	0.01121
LP0025_14	AMC_HDD_014	paxgene	healthy	A	QIAsymphony Circulating DNA Kit	ThruPLEX Plasma-seq Kit	0.116640099127768	0.009949
LP0025_17	A06	edta	cancer	A	QIAsymphony Circulating DNA Kit	ThruPLEX Plasma-seq Kit	0.141106958202495	0.04318
LP0025_18	A07	paxgene	cancer	A	QIAsymphony Circulating DNA Kit	ThruPLEX Plasma-seq Kit	0.127442136103593	0.09012
LP0025_24	A11	edta	cancer	A	QIAsymphony Circulating DNA Kit	ThruPLEX Plasma-seq Kit	0.115973582828602	0.01273
LP0026_06	A06	paxgene	cancer	A	QIAsymphony Circulating DNA Kit	ThruPLEX Plasma-seq Kit	0.145239203547477	0.03819
LP0026_10	A07	edta	cancer	A	QIAsymphony Circulating DNA Kit	ThruPLEX Plasma-seq Kit	0.128675973251978	0.005405
LP0026_13	A11	paxgene	cancer	A	QIAsymphony Circulating DNA Kit	ThruPLEX Plasma-seq Kit	0.117807784462653	0.0104
LP0029_03	B02	norgen	healthy	B	QIAsymphony Circulating DNA Kit	ThruPLEX Plasma-seq Kit	0.125697527378856	0.003448
LP0029_04	B02	edta	healthy	B	QIAsymphony Circulating DNA Kit	ThruPLEX Plasma-seq Kit	0.122160922265338	0.007227
LP0029_06	B03	edta	healthy	B	QIAsymphony Circulating DNA Kit	ThruPLEX Plasma-seq Kit	0.17844472032597	0.01207
LP0030_09	B03	norgen	healthy	B	QIAsymphony Circulating DNA Kit	ThruPLEX Plasma-seq Kit	0.1907705759489	0.01139
LP0025_01	AMC_HDD_056	edta	healthy	A	QIAsymphony Circulating DNA Kit	ThruPLEX Plasma-seq Kit	0.122410843467322	0.01647
LP0025_04	AMC_HDD_035	edta	healthy	A	QIAsymphony Circulating DNA Kit	ThruPLEX Plasma-seq Kit	0.110842697761385	0.03218
LP0025_08	AMC_HDD_003	edta	healthy	A	QIAsymphony Circulating DNA Kit	ThruPLEX Plasma-seq Kit	0.118443806256486	0.01777
LP0025_16	AMC_HDD_056	paxgene	healthy	A	QIAsymphony Circulating DNA Kit	ThruPLEX Plasma-seq Kit	0.0944238706948485	0.01743
LP0025_19	AMC_HDD_035	paxgene	healthy	A	QIAsymphony Circulating DNA Kit	ThruPLEX Plasma-seq Kit	0.0948639939283794	0.009489
LP0025_21	A08	edta	cancer	A	QIAsymphony Circulating DNA Kit	ThruPLEX Plasma-seq Kit	0.133659245379347	0.1117
LP0029_02	B01	edta	healthy	B	QIAsymphony Circulating DNA Kit	ThruPLEX Plasma-seq Kit	0.146319377418474	0.02982
LP0029_08	AMC_HDD_003	paxgene	healthy	A	QIAsymphony Circulating DNA Kit	ThruPLEX Plasma-seq Kit	0.135293216671929	0.01011
LP0029_09	A08	paxgene	cancer	A	QIAsymphony Circulating DNA Kit	ThruPLEX Plasma-seq Kit	0.191408072957238	0.1366
LP0030_01	B01	norgen	healthy	B	QIAsymphony Circulating DNA Kit	ThruPLEX Plasma-seq Kit	0.156646467842952	0.01442
LP0030_02	B04	norgen	healthy	B	QIAsymphony Circulating DNA Kit	ThruPLEX Plasma-seq Kit	0.157824312437316	0.0102
LP0030_03	B04	edta	healthy	B	QIAsymphony Circulating DNA Kit	ThruPLEX Plasma-seq Kit	0.152916978727535	0.006784
LP0025_02	AMC_HDD_021	edta	healthy	A	QIAsymphony Circulating DNA Kit	ThruPLEX Plasma-seq Kit	0.097810697716962	0.03446
LP0025_13	AMC_HDD_021	paxgene	healthy	A	QIAsymphony Circulating DNA Kit	ThruPLEX Plasma-seq Kit	0.128611438467046	0.009464
LP0025_22	A09	paxgene	cancer	A	QIAsymphony Circulating DNA Kit	ThruPLEX Plasma-seq Kit	0.142209979689187	0.04491
LP0025_23	A10	paxgene	cancer	A	QIAsymphony Circulating DNA Kit	ThruPLEX Plasma-seq Kit	0.150793061301863	0.01931
LP0026_03	A09	edta	cancer	A	QIAsymphony Circulating DNA Kit	ThruPLEX Plasma-seq Kit	0.135239486794761	0.02144
LP0026_12	A10	edta	cancer	A	QIAsymphony Circulating DNA Kit	ThruPLEX Plasma-seq Kit	0.148604171644504	0.02387
LP0030_04	B05	norgen	healthy	B	QIAsymphony Circulating DNA Kit	ThruPLEX Plasma-seq Kit	0.143792194673586	0.01001
LP0030_05	B05	edta	healthy	B	QIAsymphony Circulating DNA Kit	ThruPLEX Plasma-seq Kit	0.138819477053009	0.009746
