## Supplementary Table 2 for "The effect of pre-analytical and physiological variables on cell-free DNA fragmentation"

### Sheet: Sheet1
Supplementary table 2: samples characteristics for the analysis of processing time and physiological variables.
sample_id	patient_id	clinical_center	DNA_isolation	library_prep	P100_150bp	TF_ichorCNA	processing_time_min	processing_time_block	Age	Gender	Pathology	Use_medicine	Cancer	Height	Weight	BMI	Exercise_before_sampling	BMI_rank
LP0020_01	A12	A	QIAsymphony Circulating DNA Kit	ThruPLEX Plasma-seq Kit	0.119270445526473	0.01951	NA	ND	28	female	NA	NA	0	168	55	19.49	yes	NR
LP0020_03	A13	A	QIAsymphony Circulating DNA Kit	ThruPLEX Plasma-seq Kit	0.0881678432804796	0.01137	210	<4h	36	female	NA	anticonception	0	178	75	23.67	no	NR
LP0020_04	A14	A	QIAsymphony Circulating DNA Kit	ThruPLEX Plasma-seq Kit	0.0956144740082412	0.0152	217	<4h	30	female	NA	NA	0	170	55	19.03	no	NR
LP0020_05	A15	A	QIAsymphony Circulating DNA Kit	ThruPLEX Plasma-seq Kit	0.122335809733365	0.02285	NA	ND	36	male	NA	NA	0	183	76	22.69	yes	NR
LP0020_06	A16	A	QIAsymphony Circulating DNA Kit	ThruPLEX Plasma-seq Kit	0.137206810705441	0.0246	215	<4h	53	female	21-hydroxylase deficiency	dexamethason	0	156	70	28.76	yes	OW
LP0020_07	A17	A	QIAsymphony Circulating DNA Kit	ThruPLEX Plasma-seq Kit	0.160742879025738	0.01331	170	<4h	37	male	NA	NA	0	181	75	22.89	no	NR
LP0020_08	A18	A	QIAsymphony Circulating DNA Kit	ThruPLEX Plasma-seq Kit	0.132406423631661	0.019	155	<4h	56	female	NA	NA	0	174	64	21.14	yes	NR
LP0020_09	A19	A	QIAsymphony Circulating DNA Kit	ThruPLEX Plasma-seq Kit	0.131421099390279	0.01193	220	<4h	27	male	NA	Levocetirizine, Sumatriptan	0	192	85	23.06	no	NR
LP0020_10	A20	A	QIAsymphony Circulating DNA Kit	ThruPLEX Plasma-seq Kit	0.108037283119147	0.01302	200	<4h	57	female	NA	dexamethason (topical), ranitidine	0	160	72	28.12	yes	OW
LP0020_12	A21	A	QIAsymphony Circulating DNA Kit	ThruPLEX Plasma-seq Kit	0.117520336302298	0.01015	242	>4h	41	female	nephritis	chlortalidone, losartan, nifedipine	0	168	103	36.49	no	OW
LP0020_13	A22	A	QIAsymphony Circulating DNA Kit	ThruPLEX Plasma-seq Kit	0.154471234910449	0.0107	NA	ND	28	female	NA	NA	0	175	79	25.8	no	OW
LP0020_14	A23	A	QIAsymphony Circulating DNA Kit	ThruPLEX Plasma-seq Kit	0.106440495211517	0.01525	231	<4h	34	female	NA	Escitalopram	0	158	60	24.03	no	NR
LP0020_15	A24	A	QIAsymphony Circulating DNA Kit	ThruPLEX Plasma-seq Kit	0.0924130892971745	0.01332	225	<4h	33	female	NA	NA	0	180	100	30.86	no	OW
LP0020_17	A25	A	QIAsymphony Circulating DNA Kit	ThruPLEX Plasma-seq Kit	0.125412755431193	0.02612	230	<4h	29	female	pulmonary (unspecified)	ventolin	0	163	62	23.34	yes	NR
LP0020_19	A26	A	QIAsymphony Circulating DNA Kit	ThruPLEX Plasma-seq Kit	0.156636007416908	0.01839	NA	ND	27	female	NA	NA	0	164	63	23.42	yes	NR
LP0020_20	A27	A	QIAsymphony Circulating DNA Kit	ThruPLEX Plasma-seq Kit	0.0909685735070383	0.01555	NA	ND	33	male	NA	NA	0	186	83	23.99	yes	NR
LP0020_21	A28	A	QIAsymphony Circulating DNA Kit	ThruPLEX Plasma-seq Kit	0.131332130794717	0.01608	243	>4h	36	male	NA	NA	0	196	98	25.51	yes	OW
LP0020_22	A29	A	QIAsymphony Circulating DNA Kit	ThruPLEX Plasma-seq Kit	0.110981145029433	0.04555	NA	ND	43	female	NA	NA	0	177	73	23.3	no	NR
LP0020_23	A30	A	QIAsymphony Circulating DNA Kit	ThruPLEX Plasma-seq Kit	0.115409712111876	0.01788	NA	ND	28	female	NA	oral contraception	0	171	65	22.23	yes	NR
LP0020_24	A31	A	QIAsymphony Circulating DNA Kit	ThruPLEX Plasma-seq Kit	0.140457379674994	0.02282	240	>4h	33	female	NA	anticonception	0	164	58	21.56	no	NR
LP0021_01	A32	A	QIAsymphony Circulating DNA Kit	ThruPLEX Plasma-seq Kit	0.125398721615452	0.01605	285	>4h	35	male	NA	NA	0	180	75	23.15	yes	NR
LP0021_02	A33	A	QIAsymphony Circulating DNA Kit	ThruPLEX Plasma-seq Kit	0.123985351427605	0.009307	NA	ND	29	male	NA	vitamin B12	0	180	110	33.95	yes	OW
LP0021_03	A34	A	QIAsymphony Circulating DNA Kit	ThruPLEX Plasma-seq Kit	0.142003120063579	0.02118	NA	ND	32	male	coeliac	NA	0	191	79	21.66	yes	NR
LP0021_04	A35	A	QIAsymphony Circulating DNA Kit	ThruPLEX Plasma-seq Kit	0.0557351272702884	0.01075	180	<4h	40	female	NA	NA	0	161	80	30.86	no	OW
LP0021_05	A36	A	QIAsymphony Circulating DNA Kit	ThruPLEX Plasma-seq Kit	0.0842776064579684	0.01758	225	<4h	36	female	NA	NA	0	178	71	22.41	yes	NR
LP0021_06	A37	A	QIAsymphony Circulating DNA Kit	ThruPLEX Plasma-seq Kit	0.0921405959503699	0.01172	230	<4h	47	female	bronchiectasis	formoterol	0	168	64	22.68	no	NR
LP0021_07	A38	A	QIAsymphony Circulating DNA Kit	ThruPLEX Plasma-seq Kit	0.0981178650080645	0.01967	230	<4h	55	female	chronic lymphocytic thyroiditis , hypertension	Levothyroxine, simvastatin, lisinopril	0	170	61	21.11	no	NR
LP0021_08	A39	A	QIAsymphony Circulating DNA Kit	ThruPLEX Plasma-seq Kit	0.0978652730095787	0.03155	255	>4h	33	female	NA	NA	0	171	63	21.55	no	NR
LP0021_09	A40	A	QIAsymphony Circulating DNA Kit	ThruPLEX Plasma-seq Kit	0.105846289729702	0.02183	275	>4h	39	female	NA	NA	0	170	68	23.53	no	NR
LP0021_10	A41	A	QIAsymphony Circulating DNA Kit	ThruPLEX Plasma-seq Kit	0.116750368928645	0.02283	315	>4h	58	male	NA	NA	0	189	75	21	no	NR
LP0021_11	A42	A	QIAsymphony Circulating DNA Kit	ThruPLEX Plasma-seq Kit	0.107703445325611	0.02694	197	<4h	31	female	NA	NA	0	168	70	24.8	yes	NR
LP0021_13	A43	A	QIAsymphony Circulating DNA Kit	ThruPLEX Plasma-seq Kit	0.125576433231593	0.01852	NA	ND	26	male	NA	NA	0	183	102	30.46	yes	OW
LP0021_14	A44	A	QIAsymphony Circulating DNA Kit	ThruPLEX Plasma-seq Kit	0.0989822069597344	0.0179	270	>4h	28	male	NA	NA	0	196	77	20.04	no	NR
LP0021_15	A45	A	QIAsymphony Circulating DNA Kit	ThruPLEX Plasma-seq Kit	0.0965871050394179	0.02243	NA	ND	64	female	NA	NA	0	165	45	16.53	yes	UW
LP0021_17	A46	A	QIAsymphony Circulating DNA Kit	ThruPLEX Plasma-seq Kit	0.122833174030466	0	240	>4h	36	female	multiple sclerosis, Ankylosing spondylitis	etoricoxib, Secukinumab, Esomeprazole	0	174	78	25.76	yes	OW
LP0021_18	A47	A	QIAsymphony Circulating DNA Kit	ThruPLEX Plasma-seq Kit	0.114578545743111	0.02012	NA	ND	37	female	multiple allergies	NA	0	162	58	22.1	no	NR
LP0021_19	A48	A	QIAsymphony Circulating DNA Kit	ThruPLEX Plasma-seq Kit	0.105364104614006	0.01877	NA	ND	28	female	neurological (unspecified)	oral contraception	0	167	64	22.95	yes	NR
LP0021_20	A49	A	QIAsymphony Circulating DNA Kit	ThruPLEX Plasma-seq Kit	0.118700744968086	0.00929	210	<4h	31	male	NA	NA	0	178	86	27.14	no	OW
LP0021_21	A50	A	QIAsymphony Circulating DNA Kit	ThruPLEX Plasma-seq Kit	0.125914976701088	0.03421	166	<4h	27	female	NA	NA	0	177	60	19.15	no	NR
LP0021_22	A51	A	QIAsymphony Circulating DNA Kit	ThruPLEX Plasma-seq Kit	0.103709128889681	0.01172	210	<4h	28	female	NA	NA	0	179	78	24.34	yes	NR
LP0021_23	A52	A	QIAsymphony Circulating DNA Kit	ThruPLEX Plasma-seq Kit	0.104299965600275	0.01376	230	<4h	31	female	NA	anticonception, triamcinolon (topical)	0	173	80	26.73	yes	OW
LP0021_24	A53	A	QIAsymphony Circulating DNA Kit	ThruPLEX Plasma-seq Kit	0.15142696985527	0.009964	220	<4h	35	male	NA	NA	0	184	73	21.56	yes	NR
